# Global proteome metastability response in isogenic animals to missense mutations and polyglutamine expansions in aging

**DOI:** 10.1101/2022.09.28.509812

**Authors:** Xiaojing Sui, Miguel A. Prado, Joao A. Paulo, Steven P. Gygi, Daniel Finley, Richard I. Morimoto

## Abstract

The conformational stability of the proteome has tremendous implications for the health of the cell and its capacity to determine longevity or susceptibility to age-associated degenerative diseases. For humans, this question of proteome conformational stability has the additional complexity from non-synonymous mutations in thousands of protein coding genes challenging the capacity of the proteostasis network to properly fold, transport, assemble and degrade proteins. Here, we quantify the proteome-wide capacity to such challenges using the isogenic organism *Caenorhabditis elegans* by examining the dynamics of global proteome conformational stability in animals expressing different temperature-sensitive (ts) proteins or short polyglutamine (polyQ) expansions in the context of biological aging. Using limited proteolysis of native extracts together with tandem mass tag-based quantitative proteomics, we identify proteins that become metastable under these conditions and monitor the effects on proteome solubility and abundance. Expression of different mutant proteins in the same tissue identifies hundreds to a thousand proteins that become metastable affecting multiple compartments and processes in a cell autonomous and non-autonomous manner. Comparison of the network of metastable proteins, however, reveals only a small number of common proteins. The most dramatic effects on global proteome dynamics occur in aging with one-third of the proteome undergoing conformational changes in early adulthood. These age-dependent metastable proteins overlap substantially with ts proteins and polyQ; moreover, expression of polyQ accelerates the aging phenotype. Together, these results reveal that the proteome responds to misfolding one-at-a-time to generate a metastable sub-proteome network with features of a fingerprint for which aging is the dominant determinant of proteome metastability.
