## Supplementary Table 1 for "Global proteome metastability response in isogenic animals to missense mutations and polyglutamine expansions in aging"

### Sheet: MS parameters
	TMT_01	TMT_02	TMT_03	TMT_04	TMT_05	TMT_06	TMT_07	TMT_08	TMT_09	TMT_10	TMT_11
	Exp1_Total	Exp1_TO	Exp1_PK	Exp2_PK	Exp2_TO	Exp2_Total	Exp2_PEL	Exp3_PK	Exp3_TO	Exp3_Total	Exp3_PEL
Instrument	Lumos	Lumos	Lumos	Lumos	Lumos	Lumos	Lumos	Lumos	Lumos	Lumos	Lumos
Gradient (min)	85	85	85	80	80	80	80	85	85	85	85
FAIMS CV	-40/-60/-80	-40/-60/-80	-40/-60/-80	-40/-60/-80	-40/-60/-80	-40/-60/-80	-40/-60/-80	-40/-60/-80	-40/-60/-80	-40/-60/-80	-40/-60/-80
MS1 detector	Orbitrap	Orbitrap	Orbitrap	Orbitrap	Orbitrap	Orbitrap	Orbitrap	Orbitrap	Orbitrap	Orbitrap	Orbitrap
MS1 Resolution	60k	60k	60k	60k	60k	60k	60k	60k	60k	60k	60k
Scan Range (m/z)	400-1600	400-1600	400-1600	400-1600	400-1600	400-1600	400-1600	400-1600	400-1600	400-1600	400-1600
Max Inj Time (ms)	50	50	50	50	50	50	50	50	50	50	50
AGC Target	400k	400k	400k	400k	400k	400k	400k	400k	400k	400k	400k
MS2 Iso Window	0.5	0.5	0.5	0.7	0.7	0.7	0.7	0.7	0.7	0.7	0.7
HCD	37	37	37	36	36	36	36	37	37	37	37
MS2 detector	Orbitrap	Orbitrap	Orbitrap	Orbitrap	Orbitrap	Orbitrap	Orbitrap	Orbitrap	Orbitrap	Orbitrap	Orbitrap
MS2 Resolution	50k	50k	50k	50k	50k	50k	50k	50k	50k	50k	50k
Max Inj Time (ms)	150	150	150	120	120	120	120	86	86	86	86
AGC Target	125k	125k	125k	100k	100k	100k	100k	125k	125k	125k	125k

### Sheet: TMT quantification parameters
	TMT_01			TMT_02			TMT_03			TMT_04			TMT_05			TMT_06			TMT_07			TMT_08			TMT_09			TMT_10			TMT_11
	Exp1 - Total			Exp1 - TO			Exp1 - PK			Exp2 - PK			Exp2 - TO			Exp2 - Total			Exp2 - PEL			Exp3 - PK			Exp3 - TO			Exp3 - Total			Exp3 - PEL
	Labeling kit	VD294911		Labeling kit	VD294911		Labeling kit	VD294911		Labeling kit	XA338524 / WI333576		Labeling kit	XA338524 / WI333576		Labeling kit	XA338524 / WI333576		Labeling kit	XA338524 / WI333576		Labeling kit	A44521 / WI333576		Labeling kit	A44521 / WI333576		Labeling kit	A44521 / WI333576		Labeling kit	A44521 / WI333576
	Channel	average m/z		Channel	average m/z		Channel	average m/z		Channel	average m/z		Channel	average m/z		Channel	average m/z		Channel	average m/z		Channel	average m/z		Channel	average m/z		Channel	average m/z		Channel	average m/z
	126	126.127		126	126.127		126	126.127		126	126.128		126	126.128		126	126.128		126	126.128		126	126.128		126	126.128		126	126.128		126	126.128
	127N	127.124		127N	127.124		127N	127.124		127N	127.125		127N	127.125		127N	127.125		127N	127.125		127N	127.125		127N	127.125		127N	127.125		127N	127.125
	127C	127.131		127C	127.131		127C	127.131		127C	127.131		127C	127.131		127C	127.131		127C	127.131		127C	127.131		127C	127.131		127C	127.131		127C	127.131
	128N	128.128		128N	128.128		128N	128.128		128N	128.128		128N	128.128		128N	128.128		128N	128.128		128N	128.128		128N	128.128		128N	128.128		128N	128.128
	128C	128.134		128C	128.134		128C	128.134		128C	128.134		128C	128.134		128C	128.134		128C	128.134		128C	128.134		128C	128.134		128C	128.134		128C	128.134
	129N	129.131		129N	129.131		129N	129.131		129N	129.131		129N	129.131		129N	129.131		129N	129.131		129N	129.131		129N	129.131		129N	129.131		129N	129.131
	129C	129.137		129C	129.137		129C	129.137		129C	129.138		129C	129.138		129C	129.138		129C	129.138		129C	129.138		129C	129.138		129C	129.138		129C	129.138
	130N	130.134		130N	130.134		130N	130.134		130N	130.135		130N	130.135		130N	130.135		130N	130.135		130N	130.135		130N	130.135		130N	130.135		130N	130.135
	130C	130.141		130C	130.141		130C	130.141		130C	130.141		130C	130.141		130C	130.141		130C	130.141		130C	130.141		130C	130.141		130C	130.141		130C	130.141
	131N	131.138		131N	131.138		131N	131.138		131N	131.138		131N	131.138		131N	131.138		131N	131.138		131N	131.138		131N	131.138		131N	131.138		131N	131.138
	131C	131.144		131C	131.144		131C	131.144		131C	131.144		131C	131.144		131C	131.144		131C	131.144		131C	131.144		131C	131.144		131C	131.144		131C	131.144
	132N	132.141		132N	132.141		132N	132.141		132N	132.141		132N	132.141		132N	132.141		132N	132.141		132N	132.141		132N	132.141		132N	132.141		132N	132.141
	132C	132.147		132C	132.147		132C	132.147		132C	132.148		132C	132.148		132C	132.148		132C	132.148		132C	132.148		132C	132.148		132C	132.148		132C	132.148
	133N	133.145		133N	133.145		133N	133.145		133N	133.145		133N	133.145		133N	133.145		133N	133.145		133N	133.145		133N	133.145		133N	133.145		133N	133.145
	133C	133.151		133C	133.151		133C	133.151		133C	133.151		133C	133.151		133C	133.151		133C	133.151		133C	133.151		133C	133.151		133C	133.151		133C	133.151
	134N	134.148		134N	134.148		134N	134.148		134N	134.148		134N	134.148		134N	134.148		134N	134.148		134N	134.148		134N	134.148		134N	134.148		134N	134.148
										134C	134.154		134C	134.154		134C	134.154		134C	134.154		134C	134.154		134C	134.154		134C	134.154		134C	134.154
										135N	135.151		135N	135.151		135N	135.151		135N	135.151		135N	135.151		135N	135.151		135N	135.151		135N	135.151
	Normalization Factors			Normalization Factors			Normalization Factors			Normalization Factors			Normalization Factors			Normalization Factors			Normalization Factors			Normalization Factors			Normalization Factors			Normalization Factors			Normalization Factors
	126	1.091		126	1.198		126	1.057		126	1.386		126	1.275		126	1.195		126	1.281		126	1.097		126	1.327		126	1.042		126	1.119
	127N	1.063		127N	1.211		127N	1.081		127N	1.328		127N	1.21		127N	1.194		127N	1.623		127N	1.079		127N	1.354		127N	1		127N	1
	127C	1.105		127C	1.189		127C	1.038		127C	1.326		127C	1.241		127C	1.228		127C	1.093		127C	1.084		127C	1		127C	1.084		127C	1.042
	128N	1.02		128N	1.196		128N	1.037		128N	1.522		128N	1.163		128N	1.197		128N	1.184		128N	1.313		128N	1.557		128N	1.127		128N	1.055
	128C	1.078		128C	1.122		128C	1.034		128C	1.218		128C	1.1		128C	1.155		128C	1		128C	1.284		128C	1.49		128C	1.119		128C	1.102
	129N	1.079		129N	1.21		129N	1.06		129N	1.358		129N	1.093		129N	1.1		129N	1.219		129N	1.314		129N	1.496		129N	1.169		129N	1.145
	129C	1.066		129C	1.238		129C	1.09		129C	1.035		129C	1.042		129C	1		129C	1.068		129C	1.322		129C	1.571		129C	1.111		129C	1.115
	130N	1.056		130N	1.188		130N	1.051		130N	1		130N	1		130N	1.056		130N	1.104		130N	1.354		130N	1.55		130N	1.095		130N	1.15
	130C	1.101		130C	1.196		130C	1.084		130C	1.392		130C	1.13		130C	1.078		130C	1.492		130C	1		130C	1.481		130C	1.178		130C	1.162
	131N	1.075		131N	1.112		131N	1.038		131N	1.31		131N	1.148		131N	1.186		131N	1.883		131N	1.106		131N	1.386		131N	1.052		131N	1.281
	131C	1.075		131C	1.21		131C	1.057		131C	1.666		131C	1.237		131C	1.106		131C	1.011		131C	1.093		131C	1.374		131C	1.026		131C	1.172
	132N	1.077		132N	1		132N	1		132N	1.602		132N	1.369		132N	1.238		132N	1.005		132N	1.122		132N	1.398		132N	1.024		132N	1.156
	132C	1.044		132C	1.17		132C	1.01		132C	1.131		132C	1.069		132C	1.15		132C	1.232		132C	1.314		132C	1.488		132C	1.165		132C	1.308
	133N	1.027		133N	1.153		133N	1.042		133N	1.459		133N	1.069		133N	1.121		133N	1.869		133N	1.325		133N	1.507		133N	1.141		133N	1.171
	133C	1.033		133C	1.161		133C	1.064		133C	1.221		133C	1.171		133C	1.141		133C	1.692		133C	1.315		133C	1.292		133C	1.132		133C	1.465
	134N	1		134N	1.179		134N	1.092		134N	1.515		134N	1.232		134N	1.251		134N	1.421		134N	1.233		134N	1.481		134N	1.092		134N	1.076
										134C	1.265		134C	1.053		134C	1.049		134C	1.531		134C	1.282		134C	1.484		134C	1.093		134C	1.222
										135N	1.377		135N	1.095		135N	1.036		135N	1.492		135N	1.305		135N	1.557		135N	1.098		135N	1.235
Proteins / Peptides Quantfied / Identified from C. Elegans	Proteins ID	7583		Proteins ID	6690		Proteins ID	5971		Proteins ID	5499		Proteins ID	6119		Proteins ID	7141		Proteins ID	6202		Proteins ID	5676		Proteins ID	6383		Proteins ID	7336		Proteins ID	5781
	Proteins Quant	7402		Proteins Quant	6459		Proteins Quant	5752		Proteins Quant	5347		Proteins Quant	5969		Proteins Quant	6961		Proteins Quant	5974		Proteins Quant	5252		Proteins Quant	6014		Proteins Quant	7023		Proteins Quant	5319
	Peptides ID	93205		Peptides ID	86276		Peptides ID	94881		Peptides ID	76070		Peptides ID	64340		Peptides ID	68409		Peptides ID	54554		Peptides ID	66209		Peptides ID	62400		Peptides ID	70525		Peptides ID	81368
	Peptides Quant	82125		Peptides Quant	75605		Peptides Quant	83586		Peptides Quant	71132		Peptides Quant	58884		Peptides Quant	62234		Peptides Quant	48824		Peptides Quant	58293		Peptides Quant	53964		Peptides Quant	60875		Peptides Quant	69003

### Sheet: Sample Information
	TMT_01			TMT_02			TMT_03				TMT_04			TMT_05			TMT_06			TMT_07				TMT_08			TMT_09			TMT_10			TMT_11
	Experiment 1 - Total			Experiment 1 - TO			Experiment 1 - PK				Experiment 2 - PK			Experiment 2 - TO			Experiment 2 - Total			Experiment 2 - PEL				Experiment 3 - PK			Experiment 3 - TO			Experiment 3 - Total			Experiment 3 - PEL
Channel	Sample Information	Replicate		Sample Information	Replicate		Sample Information	Replicate		Channel	Sample Information	Replicate		Sample Information	Replicate		Sample Information	Replicate		Sample Information	Replicate		Channel	Sample Information	Replicate		Sample Information	Replicate		Sample Information	Replicate		Sample Information	Replicate
126	N2 15˚C	1		N2 15˚C	3		N2 15˚C	1		126	N2 15˚C Day 1	1		N2 15˚C Day 1	1		N2 15˚C Day 1	1		N2 15˚C Day 1	1		126	N2 20˚C Day 1	1		N2 20˚C Day 1	1		N2 20˚C Day 1	1		N2 20˚C Day 1	1
127N	N2 15˚C	2		N2 15˚C	4		N2 15˚C	2		127N	N2 15˚C Day 1	2		N2 15˚C Day 1	2		N2 15˚C Day 1	2		N2 15˚C Day 1	2		127N	N2 20˚C Day 1	2		N2 20˚C Day 1	2		N2 20˚C Day 1	2		N2 20˚C Day 1	2
127C	N2 15˚C	3		N2 25˚C	3		N2 25˚C	1		127C	N2 25˚C Day 1	1		N2 25˚C Day 1	1		N2 25˚C Day 1	1		N2 25˚C Day 1	1		127C	N2 20˚C Day 1	3		N2 20˚C Day 1	3		N2 20˚C Day 1	3		N2 20˚C Day 1	3
128N	N2 15˚C	4		N2 25˚C	4		N2 25˚C	2		128N	N2 25˚C Day 1	2		N2 25˚C Day 1	2		N2 25˚C Day 1	2		N2 25˚C Day 1	2		128N	N2 20˚C Day 6	1		N2 20˚C Day 6	1		N2 20˚C Day 6	1		N2 20˚C Day 6	1
128C	N2 25˚C	1		CB1301 15˚C	3		CB1301 15˚C	1		128C	CB1402 15˚C Day 1	1		CB1402 15˚C Day 1	1		CB1402 15˚C Day 1	1		CB1402 15˚C Day 1	1		128C	N2 20˚C Day 6	2		N2 20˚C Day 6	2		N2 20˚C Day 6	2		N2 20˚C Day 6	2
129N	N2 25˚C	2		CB1301 15˚C	4		CB1301 15˚C	2		129N	CB1402 15˚C Day 1	2		CB1402 15˚C Day 1	2		CB1402 15˚C Day 1	2		CB1402 15˚C Day 1	2		129N	N2 20˚C Day 6	3		N2 20˚C Day 6	3		N2 20˚C Day 6	3		N2 20˚C Day 6	3
129C	N2 25˚C	3		CB1301 25˚C	3		CB1301 25˚C	1		129C	CB1402 25˚C Day 1	1		CB1402 25˚C Day 1	1		CB1402 25˚C Day 1	1		CB1402 25˚C Day 1	1		129C	N2 20˚C Day 9	1		N2 20˚C Day 9	1		N2 20˚C Day 9	1		N2 20˚C Day 9	1
130N	N2 25˚C	4		CB1301 25˚C	4		CB1301 25˚C	2		130N	CB1402 25˚C Day 1	2		CB1402 25˚C Day 1	2		CB1402 25˚C Day 1	2		CB1402 25˚C Day 1	2		130N	N2 20˚C Day 9	2		N2 20˚C Day 9	2		N2 20˚C Day 9	2		N2 20˚C Day 9	2
130C	CB1301 15˚C	1		N2 15˚C	1		N2 15˚C	3		130C	N2 20˚C Day 1	1		N2 20˚C Day 1	1		N2 20˚C Day 1	1		N2 20˚C Day 1	1		130C	N2 20˚C Day 9	3		N2 20˚C Day 9	3		N2 20˚C Day 9	3		N2 20˚C Day 9	3
131N	CB1301 15˚C	2		N2 15˚C	2		N2 15˚C	4		131N	N2 20˚C Day 1	2		N2 20˚C Day 1	2		N2 20˚C Day 1	2		N2 20˚C Day 1	2		131N	Q35m 20˚C Day 1	1		Q35m 20˚C Day 1	1		Q35m 20˚C Day 1	1		Q35m 20˚C Day 1	1
131C	CB1301 15˚C	3		N2 25˚C	1		N2 25˚C	3		131C	-	-		-	-		-	-		-	-		131C	Q35m 20˚C Day 1	2		Q35m 20˚C Day 1	2		Q35m 20˚C Day 1	2		Q35m 20˚C Day 1	2
132N	CB1301 15˚C	4		N2 25˚C	2		N2 25˚C	4		132N	-	-		-	-		-	-		-	-		132N	Q35m 20˚C Day 1	3		Q35m 20˚C Day 1	3		Q35m 20˚C Day 1	3		Q35m 20˚C Day 1	3
132C	CB1301 25˚C	1		CB1301 15˚C	1		CB1301 15˚C	3		132C	Q24m 20˚C Day 1	1		Q24m 20˚C Day 1	1		Q24m 20˚C Day 1	1		Q24m 20˚C Day 1	1		132C	Q35m 20˚C Day 6	1		Q35m 20˚C Day 6	1		Q35m 20˚C Day 6	1		Q35m 20˚C Day 6	1
133N	CB1301 25˚C	2		CB1301 15˚C	2		CB1301 15˚C	4		133N	Q24m 20˚C Day 1	2		Q24m 20˚C Day 1	2		Q24m 20˚C Day 1	2		Q24m 20˚C Day 1	2		133N	Q35m 20˚C Day 6	2		Q35m 20˚C Day 6	2		Q35m 20˚C Day 6	2		Q35m 20˚C Day 6	2
133C	CB1301 25˚C	3		CB1301 25˚C	1		CB1301 25˚C	3		133C	Q35m 20˚C Day 1	1		Q35m 20˚C Day 1	1		Q35m 20˚C Day 1	1		Q35m 20˚C Day 1	1		133C	Q35m 20˚C Day 6	3		Q35m 20˚C Day 6	3		Q35m 20˚C Day 6	3		Q35m 20˚C Day 6	3
134N	CB1301 25˚C	4		CB1301 25˚C	2		CB1301 25˚C	4		134N	Q35m 20˚C Day 1	2		Q35m 20˚C Day 1	2		Q35m 20˚C Day 1	2		Q35m 20˚C Day 1	2		134N	Q35m 20˚C Day 9	1		Q35m 20˚C Day 9	1		Q35m 20˚C Day 9	1		Q35m 20˚C Day 9	1
										134C	Q40m 20˚C Day 1	1		Q40m 20˚C Day 1	1		Q40m 20˚C Day 1	1		Q40m 20˚C Day 1	1		134C	Q35m 20˚C Day 9	2		Q35m 20˚C Day 9	2		Q35m 20˚C Day 9	2		Q35m 20˚C Day 9	2
										135N	Q40m 20˚C Day 1	2		Q40m 20˚C Day 1	2		Q40m 20˚C Day 1	2		Q40m 20˚C Day 1	2		135N	Q35m 20˚C Day 9	3		Q35m 20˚C Day 9	3		Q35m 20˚C Day 9	3		Q35m 20˚C Day 9	3
Strains used
N2[wt]
CB1301[unc-54(e1301)]
CB1402[unc-15(e1402)],
Q24m – AM138[rmIs130[unc-54p::q24::yfp]
Q35m – AM140[rmIs132[unc-54p::q35::yfp]
Q40m – AM141[rmIs133[unc-54p::q40::yfp]
