## Supplementary Table 2 for "Global proteome metastability response in isogenic animals to missense mutations and polyglutamine expansions in aging"

### Sheet: Note
Supplementary Table 2. Gene Ontology terms enriched among proteins with significant changes in PK accessibility in myosin-ts at the restrictive and permissive conditions.
Fisher’s exact test, P value corrected by FDR using Benjamini-Hochberg for multiple testing. Results were filtered for GO terms with a fold enrichment over 2 and FDR less than 0.05.
Column explanation
NS: 'BP' - biological process; 'CC' - cellular component; 'MF' - molecular function
enrichment: 'e' - over-represented; 'p' - under-represented.
name: GO term
ratio_in_study: shown as number of proteins in the GO term from the study/ number of proteins that are signicantly changed from the study
ratio_in_pop: shown as the expected number of proteins in the GO term/ number of proteins in the background
p_uncorrected: P value calculated from Fisher's exact test without multiple test correction
depth: indicates the hierarchical level of a GO term
study_count: number of proteins in the GO term from the study
p_fdr_bh: corrected P value using Benjamini-Hochberg multiple test correction
study_items: NCBI gene IDs in the GO term from this study

### Sheet: myosin-ts restrictive
GO	NS	enrichment	name	ratio_in_study	ratio_in_pop	p_uncorrected	depth	study_count	p_fdr_bh	study_items
GO:0006412	BP	e	translation	25/436	206/19984	3.93265e-12	7	25	1.49165e-08	171750, 172074, 172201, 172693, 172805, 173224, 173235, 174166, 174695, 174956, 175413, 175501, 175536, 175584, 175786, 175796, 175901, 176015, 176071, 176495, 178012, 178279, 179153, 179522, 180343
GO:0006574	BP	e	valine catabolic process	4/436	4/19984	2.23539e-07	9	4	0.000423942	174800, 175766, 180344, 181423
GO:0006520	BP	e	cellular amino acid metabolic process	6/436	16/19984	6.93312e-07	6	6	0.000876577	174385, 175503, 177767, 177769, 178130, 179608
GO:0006869	BP	e	lipid transport	8/436	38/19984	1.32603e-06	5	8	0.00125741	171782, 177619, 180630, 180646, 180781, 181034, 3564838, 24104675
GO:0002119	BP	e	nematode larval development	17/436	209/19984	3.64164e-06	5	17	0.00253923	172562, 173023, 173500, 173901, 174385, 175126, 176138, 176314, 176793, 177089, 177855, 178104, 178942, 179162, 180603, 181248, 181423
GO:0002181	BP	e	cytoplasmic translation	6/436	22/19984	5.77983e-06	8	6	0.00313184	173235, 174166, 176015, 176071, 176163, 180343
GO:0006457	BP	e	protein folding	10/436	81/19984	1.03925e-05	2	10	0.00492734	173946, 175472, 175588, 176807, 177235, 178021, 178873, 179113, 179936, 180724
GO:0006936	BP	e	muscle contraction	6/436	26/19984	1.65623e-05	4	6	0.00698007	173319, 178740, 179190, 179676, 181329, 259839
GO:0034620	BP	e	cellular response to unfolded protein	4/436	9/19984	2.5816e-05	6	4	0.009792	172757, 174805, 178873, 180880
GO:0009792	BP	e	embryo development ending in birth or egg hatching	19/436	297/19984	3.12681e-05	5	19	0.0107818	171774, 172562, 173023, 173319, 175126, 175206, 175915, 176314, 176672, 177089, 177855, 178640, 179162, 179244, 179534, 181423, 181708, 189726, 24104386
GO:0040011	BP	e	locomotion	10/436	98/19984	5.57564e-05	1	10	0.0176237	173319, 175126, 175206, 176672, 177366, 178640, 178942, 179534, 180990, 259839
GO:0008152	BP	e	metabolic process	9/436	82/19984	7.39179e-05	1	9	0.021567	173500, 174385, 174564, 177464, 178583, 179472, 179813, 180628, 180945
GO:0045214	BP	e	sarcomere organization	5/436	24/19984	0.000145764	8	5	0.0394917	171990, 175206, 179190, 179676, 259839
GO:0010466	BP	e	negative regulation of peptidase activity	6/436	38/19984	0.000159164	8	6	0.0402472	177372, 178585, 179162, 180221, 182503, 182892
GO:0007186	BP	p	G protein-coupled receptor signaling pathway	0/436	583/19984	4.01671e-06	5	0	0.00253923
GO:0005840	CC	e	ribosome	26/436	157/19984	7.6436e-16	5	26	2.44595e-13	171750, 172074, 172201, 172693, 172805, 173235, 173400, 174166, 174695, 175413, 175501, 175584, 175592, 175786, 175796, 175901, 176015, 176071, 176495, 177203, 178012, 178279, 179153, 180343, 3565110, 3565661
GO:0005737	CC	e	cytoplasm	105/436	2241/19984	2.11132e-14	2	105	5.06717e-12	171750, 171775, 171941, 171990, 172034, 172238, 172562, 172682, 172757, 172800, 172861, 173204, 173205, 173319, 173334, 173369, 173400, 173865, 173961, 174155, 174295, 174385, 174543, 174578, 174805, 174825, 174986, 175008, 175126, 175206, 175395, 175413, 175501, 175503, 175584, 175588, 175680, 175822, 175915, 176015, 176138, 176163, 176341, 176661, 176672, 176796, 176807, 177372, 177442, 177457,…
GO:0022625	CC	e	cytosolic large ribosomal subunit	14/436	45/19984	4.05527e-13	5	14	7.78612e-11	171750, 172074, 172201, 173235, 174166, 174695, 175501, 175796, 176015, 176071, 177203, 178279, 179153, 180343
GO:0005576	CC	e	extracellular region	36/436	409/19984	1.30813e-12	2	36	2.09301e-10	171778, 174564, 175126, 175426, 175755, 176014, 176284, 176314, 176931, 177464, 177619, 177708, 178002, 178331, 179053, 179162, 179244, 180111, 180221, 180251, 180613, 180628, 180630, 180646, 180781, 180947, 181034, 181050, 181708, 182503, 182513, 182892, 3564838, 3564874, 3565691, 24104675
GO:0005739	CC	e	mitochondrion	38/436	610/19984	7.21093e-09	5	38	9.88927e-07	171775, 172037, 172351, 172358, 172966, 173022, 173134, 173459, 173500, 174231, 174800, 174942, 174956, 174993, 175441, 175503, 175592, 175766, 175915, 176099, 176121, 176376, 176437, 177235, 177281, 177897, 178130, 178583, 178638, 178873, 178966, 179936, 180344, 181423, 181570, 3564942, 3565110, 3565680
GO:0031672	CC	e	A band	5/436	9/19984	5.66399e-07	2	5	6.79678e-05	171990, 178135, 179676, 259839, 266969
GO:0005829	CC	e	cytosol	29/436	497/19984	1.73811e-06	2	29	0.00017146	171750, 173022, 173204, 173224, 173272, 173901, 174254, 174385, 174471, 174578, 175584, 175680, 175822, 175915, 176015, 176121, 176138, 177354, 177915, 178844, 178966, 179469, 179538, 180468, 180601, 180997, 190051, 190941, 191734
GO:0005604	CC	e	basement membrane	7/436	28/19984	1.78604e-06	5	7	0.00017146	175126, 176314, 176931, 177956, 179162, 180980, 181708
GO:0022627	CC	e	cytosolic small ribosomal subunit	7/436	30/19984	2.9572e-06	5	7	0.000258083	172061, 172693, 172805, 175584, 175786, 175901, 178012
GO:0005759	CC	e	mitochondrial matrix	9/436	68/19984	1.62641e-05	5	9	0.00130113	171775, 172511, 172966, 175441, 175503, 176376, 176437, 177235, 177897
GO:0005615	CC	e	extracellular space	18/436	263/19984	2.06689e-05	2	18	0.00152632	173577, 174564, 176314, 176931, 177372, 177651, 177668, 178251, 178252, 178585, 179053, 179813, 180111, 180352, 181178, 181307, 181708, 182513
GO:0016460	CC	e	myosin II complex	5/436	17/19984	2.40717e-05	3	5	0.00154059	172562, 176796, 179190, 179676, 259839
GO:0030016	CC	e	myofibril	5/436	17/19984	2.40717e-05	6	5	0.00154059	171986, 172562, 179190, 179676, 259839
GO:0032154	CC	e	cleavage furrow	5/436	19/19984	4.36318e-05	4	5	0.00261791	172562, 175206, 176672, 179740, 179976
GO:0032982	CC	e	myosin filament	4/436	11/19984	6.53033e-05	5	4	0.00368771	172562, 179190, 179676, 259839
GO:0016459	CC	e	myosin complex	5/436	24/19984	0.000145764	2	5	0.00777409	172562, 176796, 179190, 179676, 259839
GO:0031983	CC	e	vesicle lumen	2/436	2/19984	0.000474933	4	2	0.0217112	180111, 180781
GO:0005587	CC	e	collagen type IV trimer	2/436	2/19984	0.000474933	4	2	0.0217112	176314, 181708
GO:0031012	CC	e	extracellular matrix	6/436	47/19984	0.000524736	3	6	0.0228976	175126, 176314, 179162, 180991, 181307, 181708
GO:0031674	CC	e	I band	3/436	9/19984	0.000785558	2	3	0.0327885	173319, 178740, 266969
GO:0016021	CC	p	integral component of membrane	25/436	5812/19984	3.6833e-35	3	25	3.53597e-32	171782, 172034, 172261, 174179, 174231, 177089, 177565, 177570, 177789, 177819, 177901, 178365, 178638, 178767, 179976, 179981, 180332, 180552, 180991, 181307, 182945, 183476, 186254, 188818, 190478
GO:0016020	CC	p	membrane	40/436	6243/19984	1.21871e-28	2	40	5.8498e-26	171774, 171782, 172034, 172037, 172261, 173134, 173459, 174179, 174231, 174295, 174564, 174993, 176099, 176149, 177089, 177366, 177565, 177570, 177789, 177819, 177901, 178104, 178365, 178638, 178767, 179010, 179976, 179981, 180332, 180552, 180880, 180990, 180991, 181307, 182945, 183476, 186254, 188818, 190478, 266969
GO:0005886	CC	p	plasma membrane	10/436	1187/19984	0.00043944	3	10	0.0217112	174560, 175206, 176149, 177089, 177442, 178104, 179010, 180603, 181062, 188818
GO:0005887	CC	p	integral component of plasma membrane	3/436	618/19984	0.00110306	4	3	0.0441225	171990, 177089, 183476
GO:0003735	MF	e	structural constituent of ribosome	24/436	138/19984	3.21685e-15	2	24	7.1382e-12	171750, 172061, 172074, 172201, 172693, 172805, 173235, 173400, 174166, 174695, 175413, 175501, 175584, 175592, 175786, 175796, 175901, 176015, 176071, 176495, 178012, 178279, 179153, 180343
GO:0045735	MF	e	nutrient reservoir activity	6/436	6/19984	1.04267e-10	1	6	1.15684e-07	177619, 180630, 180646, 180781, 181034, 24104675
GO:0005319	MF	e	lipid transporter activity	7/436	13/19984	3.43703e-09	2	7	2.19873e-06	171782, 177619, 180630, 180646, 180781, 181034, 24104675
GO:0000166	MF	e	nucleotide binding	52/436	987/19984	3.96346e-09	4	52	2.19873e-06	171782, 171831, 171941, 172238, 172562, 172757, 172966, 173022, 173023, 173134, 173205, 173224, 173500, 173865, 174385, 174805, 174825, 174956, 175083, 175500, 175588, 175771, 176138, 176163, 176385, 176462, 176661, 177089, 177135, 177354, 177457, 177458, 177659, 177855, 178104, 178130, 178135, 178315, 178873, 179190, 179472, 179534, 179676, 179680, 179976, 180880, 181248, 181570, 182938, 259839,…
GO:0016491	MF	e	oxidoreductase activity	31/436	462/19984	3.49342e-08	2	31	1.55038e-05	171775, 172351, 172358, 173272, 174254, 174471, 174564, 174578, 174800, 174942, 176810, 177235, 177281, 177457, 177819, 177905, 177985, 177999, 178130, 178638, 178844, 179329, 179628, 180344, 180601, 180997, 181178, 182513, 183957, 3564874, 24104108
GO:0016887	MF	e	ATP hydrolysis activity	19/436	199/19984	8.14026e-08	7	19	3.01054e-05	171941, 172238, 172511, 172757, 172966, 173205, 174805, 175083, 175588, 175771, 176385, 176462, 176661, 177089, 177458, 178873, 179010, 180880, 181431
GO:0005524	MF	e	ATP binding	46/436	931/19984	2.27559e-07	8	46	6.62824e-05	171782, 171831, 171941, 171990, 172238, 172511, 172562, 172757, 172966, 173022, 173023, 173134, 173205, 173224, 173500, 173865, 174385, 174805, 174825, 175083, 175500, 175588, 175771, 176138, 176385, 176462, 176661, 177089, 177135, 177354, 177458, 177659, 177855, 178135, 178315, 178873, 179010, 179190, 179534, 179676, 180880, 181248, 181431, 182938, 259839, 266969
GO:0051015	MF	e	actin filament binding	12/436	83/19984	2.38963e-07	5	12	6.62824e-05	172562, 173319, 176672, 176855, 178640, 178740, 179190, 179676, 180603, 181168, 259839, 266969
GO:0003824	MF	e	catalytic activity	22/436	286/19984	3.59671e-07	1	22	8.86788e-05	171831, 173500, 173901, 174155, 174179, 174385, 174564, 175503, 175915, 176376, 177281, 177457, 177897, 177999, 178505, 178583, 179472, 179608, 179813, 181423, 181570, 3564942
GO:0016787	MF	e	hydrolase activity	40/436	821/19984	2.12773e-06	2	40	0.000472144	171941, 172966, 173205, 173334, 173577, 174231, 174385, 174416, 175083, 175766, 175771, 175822, 176014, 176136, 176138, 176385, 176462, 177458, 177464, 177767, 177769, 177852, 178767, 178966, 179053, 179247, 179469, 179472, 179538, 179813, 180111, 180251, 180628, 180945, 180947, 181586, 183199, 184725, 185308, 34700645
GO:0044183	MF	e	protein folding chaperone	5/436	13/19984	5.38147e-06	1	5	0.00108559	172757, 174805, 178021, 178873, 180880
GO:0003723	MF	e	RNA binding	27/436	475/19984	6.42585e-06	4	27	0.00118825	171941, 172061, 172074, 172201, 172805, 172816, 172861, 173204, 174543, 175083, 175501, 175680, 175771, 176015, 176138, 176153, 176613, 177135, 177203, 178053, 178088, 178279, 179016, 179425, 179999, 180343, 24104386
GO:0051787	MF	e	misfolded protein binding	5/436	17/19984	2.40717e-05	3	5	0.00410886	172757, 174805, 177915, 178873, 180880
GO:0003779	MF	e	actin binding	10/436	90/19984	2.6586e-05	4	10	0.00421389	172034, 172562, 173319, 178640, 179190, 179676, 180603, 181329, 181729, 259839
GO:0008233	MF	e	peptidase activity	17/436	252/19984	4.18874e-05	3	17	0.00619654	172966, 173334, 173577, 175822, 176014, 176136, 176153, 177565, 178585, 178966, 179053, 179247, 179538, 180111, 180251, 180947, 34700645
GO:0016853	MF	e	isomerase activity	9/436	77/19984	4.47878e-05	2	9	0.00621151	174825, 175395, 175472, 175503, 176807, 179113, 179936, 180724, 190941
GO:0004022	MF	e	alcohol dehydrogenase (NAD+) activity	3/436	5/19984	9.98293e-05	6	3	0.0130307	174942, 179628, 183957
GO:0004190	MF	e	aspartic-type endopeptidase activity	5/436	25/19984	0.000178961	5	5	0.0220619	177565, 179247, 180251, 180947, 34700645
GO:0031072	MF	e	heat shock protein binding	4/436	16/19984	0.000330252	3	4	0.0385699	172757, 174805, 178873, 180880
GO:0030414	MF	e	peptidase inhibitor activity	6/436	45/19984	0.000412914	4	6	0.0442621	177372, 178585, 179162, 180221, 182503, 182892
GO:0000146	MF	e	microfilament motor activity	4/436	17/19984	0.000424461	2	4	0.0442621	172562, 179190, 179676, 259839
GO:0003755	MF	e	peptidyl-prolyl cis-trans isomerase activity	5/436	30/19984	0.000438831	4	5	0.0442621	175395, 176807, 179113, 179936, 190941

### Sheet: myosin-ts permissive
GO	NS	enrichment	name	ratio_in_study	ratio_in_pop	p_uncorrected	depth	study_count	p_fdr_bh	study_items
GO:0006869	BP	e	lipid transport	6/154	38/19984	4.27716e-07	5	6	0.00162233	172895, 177619, 180781, 181034, 3564838, 24104675
GO:0042026	BP	e	protein refolding	4/154	19/19984	1.20125e-05	3	4	0.0227816	172757, 174805, 176471, 180872
GO:0006096	BP	e	glycolytic process	4/154	22/19984	2.22659e-05	12	4	0.0281515	173022, 174423, 179945, 180601
GO:0009408	BP	e	response to heat	5/154	52/19984	4.94182e-05	4	5	0.0468608	172757, 176471, 179060, 180872, 3564838
GO:0005737	CC	e	cytoplasm	46/154	2241/19984	2.48151e-10	2	46	7.94083e-08	171968, 172044, 172246, 172397, 172414, 172757, 172761, 172920, 173058, 173204, 173369, 173512, 174423, 174543, 174744, 174805, 174986, 175126, 175206, 175403, 175443, 175583, 175847, 175936, 175971, 176040, 176416, 176471, 176719, 177457, 178021, 179010, 179060, 179190, 179628, 180251, 180601, 180872, 183957, 189726, 259839, 3565059, 3565176, 3565237, 3896741, 24104386
GO:0055120	CC	e	striated muscle dense body	6/154	95/19984	9.38488e-05	2	6	0.0225237	175126, 175847, 176719, 176794, 180872, 183957
GO:0016021	CC	p	integral component of membrane	8/154	5812/19984	7.95309e-14	3	8	7.63497e-11	177819, 177901, 178215, 179804, 179854, 180641, 181307, 3565176
GO:0016020	CC	p	membrane	13/154	6243/19984	1.67209e-11	2	13	8.02603e-09	171774, 173058, 173846, 175716, 177819, 177901, 178215, 179010, 179804, 179854, 180641, 181307, 3565176
GO:0045735	MF	e	nutrient reservoir activity	4/154	6/19984	5.02681e-08	1	4	0.000111545	177619, 180781, 181034, 24104675
GO:0005319	MF	e	lipid transporter activity	4/154	13/19984	2.29728e-06	2	4	0.00254883	177619, 180781, 181034, 24104675
GO:0016887	MF	e	ATP hydrolysis activity	9/154	199/19984	2.45227e-05	7	9	0.0181386	172414, 172757, 174805, 174974, 175403, 176195, 176462, 176559, 179010
GO:0005515	MF	e	protein binding	22/154	1118/19984	4.79233e-05	2	22	0.0256624	171774, 172397, 172414, 172761, 172920, 173058, 173846, 174974, 175206, 175443, 175583, 175716, 178614, 179945, 181340, 182619, 183957, 189726, 259839, 3565059, 3565237, 24104386
GO:0051082	MF	e	unfolded protein binding	5/154	54/19984	5.93937e-05	3	5	0.0256624	172757, 174805, 176471, 178021, 180872
GO:0003779	MF	e	actin binding	6/154	90/19984	6.9389e-05	4	6	0.0256624	172397, 173058, 176719, 179190, 181329, 259839
GO:0044183	MF	e	protein folding chaperone	3/154	13/19984	0.000121281	1	3	0.038446	172757, 174805, 178021
