## Supplementary Table 5 for "Global proteome metastability response in isogenic animals to missense mutations and polyglutamine expansions in aging"

### Sheet: Note
Supplementary Table 5. Gene Ontology terms enriched among proteins with significant changes in PK accessibility in polyQ strains.
Fisher’s exact test, P value corrected by FDR using Benjamini-Hochberg for multiple testing. Results were filtered for GO terms with a fold enrichment over 2 and FDR less than 0.05.
Column explanation
NS: 'BP' - biological process; 'CC' - cellular component; 'MF' - molecular function
enrichment: 'e' - over-represented; 'p' - under-represented.
name: GO term
ratio_in_study: shown as number of proteins in the GO term from the study/ number of proteins that are signicantly changed from the study
ratio_in_pop: shown as the expected number of proteins in the GO term/ number of proteins in the background
p_uncorrected: P value calculated from Fisher's exact test without multiple test correction
depth: indicates the hierarchical level of a GO term
study_count: number of proteins in the GO term from the study
p_fdr_bh: corrected P value using Benjamini-Hochberg multiple test correction
study_items: NCBI gene IDs in the GO term from this study

### Sheet: Q35
GO	NS	enrichment	name	ratio_in_study	ratio_in_pop	p_uncorrected	depth	study_count	p_fdr_bh	study_items
GO:0006869	BP	e	lipid transport	6/121	38/19984	1.02474e-07	5	6	0.000388683	177619, 180630, 180646, 181034, 181295, 24104675
GO:0005576	CC	e	extracellular region	13/121	409/19984	1.21459e-06	2	13	0.000388668	175586, 176283, 176284, 176336, 176448, 177619, 180613, 180630, 180646, 181034, 181295, 182503, 24104675
GO:1990124	CC	e	messenger ribonucleoprotein complex	3/121	10/19984	2.519e-05	3	3	0.0060456	172760, 173158, 175583
GO:0005737	CC	e	cytoplasm	28/121	2241/19984	0.000211548	2	28	0.0406172	171888, 172041, 172078, 172760, 172922, 173158, 173204, 173917, 174671, 174805, 175583, 176001, 176349, 177358, 177730, 177929, 178135, 178495, 178640, 178935, 178988, 179026, 179790, 181265, 185709, 188894, 3565237, 24104386
GO:0016021	CC	p	integral component of membrane	5/121	5812/19984	2.80524e-12	3	5	2.69303e-09	173695, 179026, 179981, 180901, 183934
GO:0016020	CC	p	membrane	7/121	6243/19984	8.29645e-12	2	7	3.9823e-09	172078, 173695, 176336, 179026, 179981, 180901, 183934
GO:0045735	MF	e	nutrient reservoir activity	5/121	6/19984	4.47128e-11	1	5	9.92176e-08	177619, 180630, 180646, 181034, 24104675
GO:0005319	MF	e	lipid transporter activity	5/121	13/19984	9.27085e-09	2	5	1.0286e-05	177619, 180630, 180646, 181034, 24104675
GO:0008289	MF	e	lipid binding	6/121	73/19984	5.31717e-06	2	6	0.00393293	172071, 176283, 176284, 181281, 189096, 191700
GO:0016639	MF	e	oxidoreductase activity, acting on the CH-NH2 group of donors, NAD or NADP as acceptor	2/121	2/19984	3.636e-05	4	2	0.0201707	178130, 181223

### Sheet: Q40
GO	NS	enrichment	name	ratio_in_study	ratio_in_pop	p_uncorrected	depth	study_count	p_fdr_bh	study_items
GO:0006869	BP	e	lipid transport	12/596	38/19984	5.91391e-10	5	12	2.24315e-06	171782, 172253, 177619, 180630, 180646, 180781, 181034, 181295, 181297, 181298, 3564838, 24104675
GO:0006730	BP	e	one-carbon metabolic process	8/596	17/19984	1.14527e-08	3	8	2.17201e-05	172408, 175915, 177354, 177389, 177999, 181065, 181370, 181478
GO:0007276	BP	e	gamete generation	8/596	19/19984	3.37737e-08	3	8	3.28489e-05	171888, 172361, 172414, 172760, 176061, 176373, 177461, 190611
GO:0006412	BP	e	translation	23/596	206/19984	5.90325e-08	7	23	4.47821e-05	171766, 172044, 172442, 172743, 172858, 172901, 173224, 174159, 174351, 174790, 175138, 175584, 175628, 175879, 175966, 176373, 177236, 177583, 178089, 178279, 179028, 179522, 180343
GO:0050830	BP	e	defense response to Gram-positive bacterium	12/596	72/19984	1.33066e-06	7	12	0.00072103	174340, 177033, 178187, 179428, 179429, 180928, 181855, 185307, 186491, 189114, 191743, 266826
GO:0008340	BP	e	determination of adult lifespan	22/596	240/19984	3.32776e-06	2	22	0.00157777	172071, 172757, 173224, 173967, 174159, 174340, 174401, 174790, 174844, 175008, 175085, 175985, 176061, 176434, 177033, 178507, 178583, 178587, 178725, 180080, 180326, 266845
GO:0042026	BP	e	protein refolding	6/596	19/19984	1.33634e-05	3	6	0.00520903	172757, 174805, 175316, 178507, 180880, 180895
GO:0006749	BP	e	glutathione metabolic process	10/596	62/19984	1.37333e-05	6	10	0.00520903	175008, 177886, 178725, 180088, 183911, 187537, 188915, 190225, 191412, 259481
GO:0006096	BP	e	glycolytic process	6/596	22/19984	3.40478e-05	12	6	0.0117403	174423, 174603, 174844, 179945, 3565504, 3565996
GO:0006413	BP	e	translational initiation	8/596	44/19984	4.1013e-05	3	8	0.0129635	172044, 172858, 175138, 175966, 176373, 176733, 177236, 182182
GO:0002183	BP	e	cytoplasmic translational initiation	5/596	15/19984	5.43536e-05	4	5	0.0158587	172044, 172858, 175138, 175966, 177236
GO:0008219	BP	e	cell death	5/596	16/19984	7.71244e-05	2	5	0.0186473	179211, 179247, 180692, 182635, 34700645
GO:0034620	BP	e	cellular response to unfolded protein	4/596	9/19984	8.75763e-05	6	4	0.0186473	172757, 174805, 178507, 180880
GO:0006936	BP	e	muscle contraction	6/596	26/19984	9.49089e-05	4	6	0.0186473	172127, 173319, 178740, 179676, 180127, 259839
GO:0006099	BP	e	tricarboxylic acid cycle	6/596	26/19984	9.49089e-05	3	6	0.0186473	176437, 178583, 179063, 181108, 181324, 181570
GO:0006101	BP	e	citrate metabolic process	3/596	4/19984	0.000103241	7	3	0.0186473	176437, 180485, 181324
GO:0006090	BP	e	pyruvate metabolic process	3/596	4/19984	0.000103241	7	3	0.0186473	175079, 179945, 3565996
GO:0006556	BP	e	S-adenosylmethionine biosynthetic process	3/596	4/19984	0.000103241	5	3	0.0186473	177354, 177389, 181370
GO:0006979	BP	e	response to oxidative stress	9/596	64/19984	0.000112104	3	9	0.0193277	173775, 173967, 174340, 174401, 174717, 175085, 175086, 180326, 191743
GO:0046034	BP	e	ATP metabolic process	4/596	11/19984	0.000218679	10	4	0.0345604	172137, 180080, 180692, 3564970
GO:0035999	BP	e	tetrahydrofolate interconversion	3/596	5/19984	0.000252366	7	3	0.0354527	174254, 175915, 181065
GO:0051984	BP	e	positive regulation of chromosome segregation	3/596	5/19984	0.000252366	5	3	0.0354527	172984, 183241, 24104386
GO:0006542	BP	e	glutamine biosynthetic process	3/596	5/19984	0.000252366	10	3	0.0354527	176407, 177808, 178505
GO:0006541	BP	e	glutamine metabolic process	4/596	12/19984	0.000320297	9	4	0.0433888	174778, 178067, 181121, 189267
GO:0007186	BP	p	G protein-coupled receptor signaling pathway	0/596	583/19984	3.46416e-08	5	0	3.28489e-05
GO:0006357	BP	p	regulation of transcription by RNA polymerase II	0/596	553/19984	7.44125e-08	10	0	4.70411e-05
GO:0055085	BP	p	transmembrane transport	1/596	419/19984	6.4142e-05	4	1	0.0173779	171782
GO:0007165	BP	p	signal transduction	3/596	528/19984	0.000141114	4	3	0.0232716	179428, 179429, 186491
GO:0005737	CC	e	cytoplasm	160/596	2241/19984	6.10416e-27	2	160	1.95333e-24	171697, 171888, 171964, 172041, 172044, 172078, 172137, 172273, 172414, 172442, 172464, 172532, 172562, 172587, 172674, 172743, 172757, 172760, 172826, 172858, 172920, 172941, 172944, 173158, 173168, 173204, 173319, 173323, 173369, 173581, 173811, 173911, 173917, 173967, 173976, 174141, 174155, 174159, 174233, 174266, 174351, 174401, 174423, 174476, 174603, 174671, 174790, 174805, 174844, 174932,…
GO:0005829	CC	e	cytosol	57/596	497/19984	2.10237e-18	2	57	5.04568e-16	171621, 171749, 172124, 172149, 172253, 172408, 172466, 172532, 172556, 172743, 172826, 172920, 172941, 173204, 173224, 173323, 173811, 173901, 174141, 174159, 174233, 174254, 174471, 174603, 174681, 174844, 175171, 175584, 175822, 175863, 175915, 176387, 176399, 177354, 177389, 177469, 177880, 177895, 177971, 178028, 178089, 178507, 178725, 179028, 179469, 179483, 179726, 180017, 180485, 180830,…
GO:0005739	CC	e	mitochondrion	48/596	610/19984	1.0187e-09	5	48	1.84627e-07	171800, 172149, 172351, 172358, 172556, 173500, 174012, 174141, 174159, 174476, 174548, 174768, 175079, 175085, 175086, 175191, 175316, 175766, 175908, 175915, 176001, 176008, 176051, 176109, 176376, 176437, 176756, 177281, 177897, 177906, 178130, 178387, 178583, 179063, 179196, 179945, 181108, 181324, 181570, 181748, 182812, 183911, 186453, 188527, 266824, 3565206, 3565470, 3565996
GO:0043186	CC	e	P granule	17/596	90/19984	1.15392e-09	7	17	1.84627e-07	171888, 172361, 172414, 172463, 172532, 172920, 173158, 173967, 174418, 175083, 175583, 175707, 176061, 177461, 177591, 179897, 190611
GO:0005576	CC	e	extracellular region	37/596	409/19984	2.25386e-09	2	37	3.091e-07	173120, 174188, 175491, 175586, 176284, 176336, 177033, 177464, 177534, 177619, 178061, 178120, 178187, 178331, 178333, 178335, 180111, 180397, 180617, 180630, 180646, 180781, 180938, 181034, 181050, 181295, 181297, 181298, 182125, 182503, 182635, 188420, 266826, 3564838, 4927055, 13179121, 24104675
GO:0010494	CC	e	cytoplasmic stress granule	7/596	16/19984	1.83429e-07	7	7	2.20115e-05	171888, 172920, 173967, 174418, 176061, 177880, 190611
GO:0030016	CC	e	myofibril	7/596	17/19984	3.03813e-07	6	7	2.56996e-05	171986, 172562, 174844, 179676, 180127, 180581, 259839
GO:0016460	CC	e	myosin II complex	7/596	17/19984	3.03813e-07	3	7	2.56996e-05	172562, 175768, 179676, 180581, 181775, 181776, 259839
GO:1990904	CC	e	ribonucleoprotein complex	10/596	42/19984	3.21245e-07	2	10	2.56996e-05	172211, 172219, 172743, 172920, 173158, 176061, 177880, 178640, 179425, 179897
GO:0005759	CC	e	mitochondrial matrix	12/596	68/19984	7.03057e-07	5	12	5.1918e-05	171800, 173510, 174768, 175316, 175908, 176001, 176376, 176437, 177897, 178387, 179945, 3565996
GO:0016459	CC	e	myosin complex	7/596	24/19984	4.50698e-06	2	7	0.00030905	172562, 175768, 179676, 180581, 181775, 181776, 259839
GO:0005764	CC	e	lysosome	13/596	116/19984	4.28875e-05	7	13	0.0027448	173120, 173848, 177033, 178612, 179211, 179247, 179637, 180111, 180533, 180931, 181174, 182635, 34700645
GO:0005852	CC	e	eukaryotic translation initiation factor 3 complex	5/596	16/19984	7.71244e-05	2	5	0.00462747	172044, 172858, 175138, 177236, 182182
GO:0005859	CC	e	muscle myosin complex	3/596	4/19984	0.000103241	4	3	0.00583007	175768, 181776, 259839
GO:1990124	CC	e	messenger ribonucleoprotein complex	4/596	10/19984	0.000142518	3	4	0.00760094	172760, 173158, 175583, 176061
GO:0032982	CC	e	myosin filament	4/596	11/19984	0.000218679	5	4	0.0106164	172562, 179676, 180581, 259839
GO:0022627	CC	e	cytosolic small ribosomal subunit	6/596	30/19984	0.000221175	5	6	0.0106164	172901, 175584, 175628, 175879, 177365, 177583
GO:0033180	CC	e	proton-transporting V-type ATPase, V1 domain	3/596	5/19984	0.000252366	4	3	0.0110123	172137, 180692, 3564970
GO:0043292	CC	e	contractile fiber	3/596	5/19984	0.000252366	5	3	0.0110123	172127, 177886, 180581
GO:0005938	CC	e	cell cortex	10/596	91/19984	0.000379093	3	10	0.015823	172041, 172562, 174233, 175877, 176434, 176808, 177528, 179534, 180460, 3565237
GO:0033290	CC	e	eukaryotic 48S preinitiation complex	4/596	13/19984	0.000451772	4	4	0.017348	172044, 172858, 175138, 177236
GO:0016282	CC	e	eukaryotic 43S preinitiation complex	4/596	13/19984	0.000451772	4	4	0.017348	172044, 172858, 175138, 177236
GO:0000502	CC	e	proteasome complex	6/596	36/19984	0.000623453	5	6	0.0230198	172674, 173168, 175105, 175877, 177455, 178943
GO:0034515	CC	e	proteasome storage granule	2/596	2/19984	0.000888015	5	2	0.0293963	175877, 177455
GO:0060205	CC	e	cytoplasmic vesicle lumen	2/596	2/19984	0.000888015	5	2	0.0293963	177469, 179428
GO:0031983	CC	e	vesicle lumen	2/596	2/19984	0.000888015	4	2	0.0293963	180111, 180781
GO:0015935	CC	e	small ribosomal subunit	4/596	16/19984	0.00107089	4	4	0.0342684	175628, 175879, 177583, 177895
GO:0005863	CC	e	striated muscle myosin thick filament	3/596	8/19984	0.00132136	6	3	0.0409197	175768, 179676, 259839
GO:0016021	CC	p	integral component of membrane	33/596	5812/19984	5.29463e-49	3	33	5.08285e-46	171782, 172261, 172333, 172607, 172692, 173153, 173695, 174233, 174271, 174476, 174687, 174787, 175591, 175804, 176854, 177329, 177399, 177461, 177715, 177789, 178330, 178365, 179447, 179944, 179981, 180641, 180826, 181554, 181639, 183430, 184366, 188157, 190583
GO:0016020	CC	p	membrane	49/596	6243/19984	7.54484e-43	2	49	3.62152e-40	171782, 172078, 172253, 172261, 172333, 172607, 172692, 173153, 173695, 173848, 173971, 174233, 174476, 174687, 174787, 175227, 175591, 175804, 176336, 176434, 176854, 177329, 177399, 177461, 177715, 177789, 178120, 178330, 178361, 178365, 179010, 179447, 179741, 179770, 179981, 180533, 180641, 180826, 180880, 181108, 181554, 181639, 183430, 184366, 188157, 190583, 190611, 266824, 266969
GO:0005887	CC	p	integral component of plasma membrane	1/596	618/19984	2.12031e-07	4	1	2.26167e-05	177329
GO:0005886	CC	p	plasma membrane	18/596	1187/19984	0.00143378	3	18	0.0430135	173971, 174233, 174787, 175227, 175804, 175877, 176434, 177329, 177469, 178120, 178361, 178507, 179010, 179741, 180641, 180826, 181554, 190611
GO:0003824	MF	e	catalytic activity	37/596	286/19984	5.82729e-14	1	37	1.29307e-10	171831, 172149, 172466, 173500, 173848, 173901, 173911, 174012, 174155, 174844, 175908, 175915, 176109, 176376, 176407, 176851, 177033, 177281, 177808, 177897, 177906, 177999, 178505, 178583, 179241, 179608, 179741, 179813, 180080, 180485, 180928, 180986, 181279, 181570, 181639, 183911, 186491
GO:0003723	MF	e	RNA binding	48/596	475/19984	1.50636e-13	4	48	1.67131e-10	171627, 171697, 171888, 172124, 172345, 172361, 172414, 172463, 172532, 172760, 172768, 172858, 172920, 173006, 173204, 173811, 173919, 173967, 174351, 174418, 174932, 175083, 175138, 175270, 175382, 175879, 175966, 175989, 176061, 176321, 176373, 176688, 177283, 177406, 177461, 177580, 177583, 177643, 177880, 177979, 178088, 178089, 178279, 179425, 179897, 180343, 190611, 24104386
GO:0016491	MF	e	oxidoreductase activity	44/596	462/19984	1.20209e-11	2	44	8.8915e-09	172351, 172358, 173510, 173775, 174012, 174141, 174195, 174254, 174340, 174401, 174471, 174603, 174671, 174768, 175079, 175085, 175086, 175820, 176336, 176399, 176473, 177281, 177358, 177971, 177999, 178130, 178387, 178735, 178738, 179138, 179196, 179241, 179329, 179741, 180038, 180486, 181108, 181639, 181748, 184743, 185709, 3565470, 3565504, 3565996
GO:0003676	MF	e	nucleic acid binding	35/596	324/19984	5.20879e-11	3	35	2.88958e-08	171627, 171888, 172211, 172219, 172361, 172414, 172442, 172463, 172532, 172768, 172920, 173919, 173967, 174159, 174418, 174456, 174913, 174932, 175083, 175270, 175707, 175834, 175966, 175989, 176061, 176321, 176688, 177283, 177580, 177591, 177880, 177979, 179897, 190611, 24104386
GO:0000166	MF	e	nucleotide binding	67/596	987/19984	2.92848e-10	4	67	1.29966e-07	171749, 171782, 171831, 171888, 172041, 172124, 172347, 172361, 172414, 172442, 172556, 172562, 172624, 172743, 172757, 172941, 173224, 173323, 173500, 173581, 173971, 174033, 174159, 174233, 174351, 174418, 174790, 174805, 175083, 175171, 175316, 175834, 175863, 175966, 176061, 176321, 176387, 176407, 176649, 176733, 176808, 177354, 177389, 177855, 178089, 178130, 178507, 179534, 179676, 179678,…
GO:0045735	MF	e	nutrient reservoir activity	6/596	6/19984	6.86665e-10	1	6	2.53952e-07	177619, 180630, 180646, 180781, 181034, 24104675
GO:0016787	MF	e	hydrolase activity	57/596	821/19984	3.10409e-09	2	57	9.83995e-07	171888, 172124, 172333, 172361, 172408, 172414, 172464, 172587, 173120, 173848, 174418, 174787, 175083, 175105, 175491, 175766, 175822, 175834, 175966, 176061, 176109, 176267, 176321, 176649, 177033, 177427, 177461, 177464, 177528, 177571, 177767, 178612, 179211, 179247, 179469, 179637, 179678, 179790, 179813, 179897, 179963, 180111, 180533, 180692, 180830, 180928, 180931, 180938, 181065, 181174,…
GO:0005319	MF	e	lipid transporter activity	7/596	13/19984	2.97523e-08	2	7	8.25255e-06	171782, 177619, 180630, 180646, 180781, 181034, 24104675
GO:0003724	MF	e	RNA helicase activity	11/596	49/19984	1.57644e-07	4	11	3.88681e-05	171888, 172361, 172414, 174418, 175083, 175966, 176061, 176321, 177461, 179897, 190611
GO:0005524	MF	e	ATP binding	57/596	931/19984	2.89592e-07	8	57	6.42606e-05	171782, 171831, 171888, 172041, 172137, 172347, 172361, 172414, 172442, 172562, 172757, 172941, 173224, 173500, 173581, 174033, 174159, 174351, 174418, 174790, 174805, 175083, 175316, 175834, 175863, 175966, 176061, 176321, 176387, 176407, 176733, 176808, 177354, 177389, 177855, 178089, 178507, 179010, 179534, 179676, 179678, 179897, 179967, 180080, 180485, 180581, 180692, 180880, 180986, 181121,…
GO:0016874	MF	e	ligase activity	13/596	91/19984	2.94803e-06	2	13	0.00054514	172442, 173224, 173500, 174159, 174351, 174790, 176407, 177808, 177855, 178089, 178505, 181570, 189267
GO:0016829	MF	e	lyase activity	14/596	107/19984	3.58916e-06	2	14	0.000612642	172466, 172556, 173911, 174155, 174423, 174844, 175107, 175171, 176376, 177461, 178583, 181279, 181324, 183430
GO:0004364	MF	e	glutathione transferase activity	10/596	56/19984	5.34015e-06	4	10	0.000846413	175008, 177886, 178725, 180088, 183911, 187537, 188915, 190225, 191412, 259481
GO:0016887	MF	e	ATP hydrolysis activity	19/596	199/19984	8.5736e-06	7	19	0.00126832	171888, 172361, 172414, 172757, 173581, 174033, 174418, 174805, 175083, 175316, 175966, 176061, 176321, 178507, 179010, 179678, 179967, 180880, 190611
GO:0016740	MF	e	transferase activity	55/596	1047/19984	4.96359e-05	2	55	0.00688387	171697, 171831, 172149, 172533, 172941, 173317, 173323, 173901, 174548, 174681, 174778, 175008, 175107, 175591, 175668, 175908, 175915, 175985, 176387, 176437, 176756, 176808, 176851, 177084, 177354, 177389, 177886, 177897, 177906, 178028, 178067, 178330, 178583, 178684, 178725, 178854, 179063, 179945, 180080, 180088, 180326, 180485, 180644, 180986, 181370, 183430, 187537, 188915, 189789, 190225,…
GO:0008233	MF	e	peptidase activity	20/596	252/19984	7.31538e-05	3	20	0.00954872	172044, 172333, 174787, 175105, 175491, 175822, 177528, 178612, 179211, 179247, 179637, 179790, 179963, 180111, 180931, 180938, 181438, 182635, 188420, 34700645
GO:0004478	MF	e	methionine adenosyltransferase activity	3/596	4/19984	0.000103241	4	3	0.0124482	177354, 177389, 181370
GO:0030145	MF	e	manganese ion binding	5/596	17/19984	0.000106587	6	5	0.0124482	172556, 175171, 179790, 180830, 181748
GO:0003796	MF	e	lysozyme activity	4/596	10/19984	0.000142518	5	4	0.0137499	177033, 179429, 180928, 186491
GO:0051015	MF	e	actin filament binding	10/596	83/19984	0.00017745	5	10	0.0157505	172562, 173319, 178640, 178740, 179328, 179676, 180581, 259839, 266969, 3564941
GO:0016620	MF	e	oxidoreductase activity, acting on the aldehyde or oxo group of donors, NAD or NADP as acceptor	5/596	19/19984	0.000190621	4	5	0.0162688	173510, 174603, 175820, 177999, 3565504
GO:0004386	MF	e	helicase activity	11/596	101/19984	0.000212197	3	11	0.0174395	171888, 172361, 172414, 174418, 175083, 175834, 175966, 176061, 176321, 179897, 190611
GO:0004784	MF	e	superoxide dismutase activity	3/596	5/19984	0.000252366	4	3	0.0186666	174141, 176336, 181748
GO:0004356	MF	e	glutamate-ammonia ligase activity	3/596	5/19984	0.000252366	6	3	0.0186666	176407, 177808, 178505
GO:0008432	MF	e	JUN kinase binding	3/596	5/19984	0.000252366	6	3	0.0186666	172361, 172414, 176349
GO:0050660	MF	e	flavin adenine dinucleotide binding	8/596	58/19984	0.000307613	5	8	0.0220192	172351, 172358, 174471, 174768, 177281, 178387, 179196, 181108
GO:0003743	MF	e	translation initiation factor activity	7/596	45/19984	0.000343403	6	7	0.0233002	172044, 172858, 175138, 175966, 176373, 177236, 182182
GO:0003779	MF	e	actin binding	10/596	90/19984	0.000346511	4	10	0.0233002	172562, 173319, 178640, 179328, 179676, 180127, 180460, 180581, 259839, 3564941
GO:0044183	MF	e	protein folding chaperone	4/596	13/19984	0.000451772	1	4	0.028435	172757, 174805, 178507, 180880
GO:0003729	MF	e	mRNA binding	13/596	147/19984	0.000468983	5	13	0.028435	172345, 172532, 172760, 172920, 173158, 173967, 175583, 175989, 176061, 177283, 177406, 177483, 177880
GO:0004054	MF	e	arginine kinase activity	3/596	6/19984	0.00049353	6	3	0.028435	171831, 180080, 180986
GO:0004111	MF	e	creatine kinase activity	3/596	6/19984	0.00049353	5	3	0.028435	171831, 180080, 180986
GO:0004177	MF	e	aminopeptidase activity	5/596	23/19984	0.000499759	5	5	0.028435	175822, 177528, 179447, 179790, 181438
GO:0004812	MF	e	aminoacyl-tRNA ligase activity	6/596	35/19984	0.000532822	5	6	0.0295583	172442, 173224, 174159, 174351, 174790, 178089
GO:0043621	MF	e	protein self-association	4/596	14/19984	0.000617622	3	4	0.0334269	172361, 172414, 177461, 178361
GO:0004360	MF	e	glutamine-fructose-6-phosphate transaminase (isomerizing) activity	2/596	2/19984	0.000888015	6	2	0.0428371	174778, 178067
GO:0008775	MF	e	acetate CoA-transferase activity	2/596	2/19984	0.000888015	5	2	0.0428371	174128, 174526
GO:0000234	MF	e	phosphoethanolamine N-methyltransferase activity	2/596	2/19984	0.000888015	6	2	0.0428371	173901, 178854
GO:0097367	MF	e	carbohydrate derivative binding	2/596	2/19984	0.000888015	2	2	0.0428371	174778, 178067
GO:0052667	MF	e	phosphomethylethanolamine N-methyltransferase activity	2/596	2/19984	0.000888015	6	2	0.0428371	173901, 178854
GO:0030170	MF	e	pyridoxal phosphate binding	6/596	39/19984	0.000968254	5	6	0.045714	174012, 174155, 175908, 175915, 177897, 179608
GO:0005515	MF	e	protein binding	53/596	1118/19984	0.00103276	2	53	0.0472785	171964, 172092, 172361, 172414, 172532, 172920, 173158, 173168, 173971, 173976, 174233, 174401, 174778, 175227, 175270, 175583, 175628, 175985, 176045, 176061, 176349, 176373, 176434, 176536, 176649, 176688, 176808, 177084, 177236, 177354, 177461, 177580, 177643, 177880, 177895, 178028, 178361, 178507, 178587, 178943, 179138, 179497, 179945, 180111, 180326, 180765, 181050, 181370, 183241, 188157,…
GO:0051082	MF	e	unfolded protein binding	7/596	54/19984	0.00106372	3	7	0.0472785	172757, 173581, 174805, 178507, 180880, 180895, 184093
GO:0031072	MF	e	heat shock protein binding	4/596	16/19984	0.00107089	3	4	0.0472785	172757, 174805, 178507, 180880
GO:0004601	MF	e	peroxidase activity	5/596	27/19984	0.00108662	4	5	0.0472785	173775, 174340, 174717, 175085, 175086
GO:0003700	MF	p	DNA-binding transcription factor activity	0/596	441/19984	2.73467e-06	2	0	0.00054514
GO:0043565	MF	p	sequence-specific DNA binding	1/596	395/19984	0.000136365	5	1	0.0137499	175960
GO:0000981	MF	p	DNA-binding transcription factor activity, RNA polymerase II-specific	0/596	307/19984	0.000138484	3	0	0.0137499
GO:0003677	MF	p	DNA binding	9/596	871/19984	0.000142064	4	9	0.0137499	172092, 173317, 175668, 175960, 177024, 178056, 179965, 179967, 191667
GO:0000978	MF	p	RNA polymerase II cis-regulatory region sequence-specific DNA binding	0/596	318/19984	0.000151519	9	0	0.0140092
GO:0004930	MF	p	G protein-coupled receptor activity	0/596	278/19984	0.000482437	4	0	0.028435
