## Supplementary Table 6 for "Global proteome metastability response in isogenic animals to missense mutations and polyglutamine expansions in aging"

### Sheet: Comparison_Httex1 interactors
Httex1_interactors (Kim, et al., 2016)	Metastable proteins in Q35 vs Q24		Metastable proteins in Q40 vs Q24
Mouse_gene	C. elegans_gene	Mouse_gene	C. elegans_gene	Mouse_gene
2310022A10Rik	rtfo-1	Rtf1	ttn-1	Obsl1
Aatf	ncbp-1	Ncbp1	sur-6	Ppp2R2D
Abcd3	lbp-5	Crabp2	gyg-1	Gyg1
Abcf1	rpt-2	Psmc1	let-765	Sbno1
Abt1	mes-2	Ezh2	ncbp-1	Ncbp1
Acin1	rpl-20	Rpl18A	eif-3.H	Eif3H
Actbl2	hsp-16.48	Hspb3	eif-3.C	Eif3C
Actc1	sod-4	Sod1	djr-1.2	Park7
Actg1	unc-16	Mapk8Ip3	sti-1	Stip1
Actn1	rps-25	Rps25	erfa-1	Etf1
Actn4	F13E6.1	Tpd52L2	sams-1	Mat2A
Actr2	snr-2	Snrpb	dld-1	Dld
Actr3	unc-60	Cfl1	pas-6	Psma1
Adarb1	lars-1	Lars1	cysl-2	Cbs
Adnp	nuc-1	Dnase2	asah-1	Asah1
Aebp1	dhc-1	Dync1H1	cpl-1	Ctsl
Ago2	acbp-3	Acbd5	unc-54	Myh15
Ahctf1	unc-22	Ttn	gpd-1	Gapdh
Akap9	ZC434.8	Ckm	hsp-1	Hspa1A
Alyref	brap-2	Brap	act-2	Actg1
Ap2a1	gst-10	Gsta3	myo-3	Myh15
Ap2a2	lin-41	Trim71	gpd-2	Gapdh
Ap2b1	alh-4	Aldh3A2	cpr-1	Ctsb
Ap2m1	mlt-11	Tfpi2	hsp-3	Hspa5
Ap2s1	klp-18	Kif15	ahcy-1	Ahcy
Ap3b1	pdi-3	Pdia3	inf-1	Eif4A2
Ap3b2	ret-1	Rtn1	eef-2	Eef2
Ap3d1	icln-1	Clns1A	rpap-2	Rpap2
Ap3m1	frm-2	Epb41L5	C14B9.2	Pdia4
Ap3s1	idh-1	Idh1	sod-4	Sod1
Ap3s2	ssb-1	Ssb	gpdh-2	Gpd1
Aqr	C53H9.2	Gnl1	ech-6	Echs1
Arpc1b	msra-1	Msra	chc-1	Cltcl1
Arpc2	pck-2	Pck1	cts-1	Cs
Arpc3	nasp-2	Nasp	T26G10.1	Ddx47
Arpc4	chd-1	Chd2	unc-16	Mapk8Ip3
Ascc1	W09D10.1	Smap2	riok-3	Riok3
Ascc3	ears-2	Ears2	fahd-1	Fahd1
Asphd1	dlst-1	Dlst	glh-1	Ddx4
Atad2	argk-1	Ckm	sod-1	Ccs
Atad3	mms-19	Mms19	T20B12.7	Ciapin1
Atp2a2	hcp-1	Akap9	sod-3	Sod2
Atp5a1	C50B6.7	Amy2B	rpia-1	Rpia
Atp5b	M106.3	Ptgr2	cpr-5	Ctsb
Atp5c1	F58B3.4	Esf1	cpr-6	Ctsb
Aurkb	nuo-4	Ndufa10	sds-22	Ppp1R7
Bag2	T28H10.2	Thap4	alh-9	Aldh7A1
Baz1b	gdh-1	Glud1	rps-0	Rpsa
Bcas2	C15B12.8	Pipox	rps-3	Rps3
Bclaf1	taco-1	Taco1	rps-1	Rps3A
Bms1	Y34D9A.7	Zcchc8	hsp-60	Hspd1
Bop1	Y52B11A.10	Nom1	sams-4	Mat2A
Brd2	pdpr-1	Pdpr	mel-32	Shmt1
Brd7	car-1	Lsm14B	rps-2	Rps2
Brix1	ngp-1	Gnl2	bli-4	Furin
Bysl			tars-1	Tars1
C1qbp			ctsa-1.2	Ctsa
Caprin1			ctsa-1.1	Ctsa
Capza1			rps-25	Rps25
Capza2			acly-1	Acly
Capzb			sucl-1	Suclg1
Cbx1			F44G4.1	Rpf1
Cbx3			cth-2	Cth
Cbx5			F13E6.1	Tpd52L2
Ccar1			rpl-12	Rpl12
Ccar2			his-1	H4C1
Ccnk			ifa-4	Synm
Cct2			pah-1	Pah
Cct5			uaf-1	U2Af2
Cd2bp2			F55F8.3	Pwp2
Cdc40			rla-1	Rplp1
Cdc5l			snr-2	Snrpb
Cdc73			cdc-42	Cdc42
Cdca8			unc-60	Cfl1
Cdk11b			C05C10.3	Oxct1
Cdk5rap2			C28H8.3	Ddx60
Cdkn2aip			sdha-1	Sdha
Cebpz			F07F6.4	Arfgap2
Cenpc			metr-1	Mtr
Cenpv			C23G10.2	Rida
Cfl1			F46H5.3	Ckm
Chchd3			rpb-2	Polr2B
Chd4			tpi-1	Tpi1
Cherp			glt-1	Slc1A2
Chtop			gld-1	Qki
Cirh1a			usp-14	Usp14
Ckap4			AC3.5	Anpep
Cltc			pmk-1	Mapk14
Cmss1			mtrr-1	Mtrr
Cnot1			mthf-1	Mthfr
Coil			tin-9.1	Timm9
Copa			T25B9.9	Pgd
Coro1c			nuc-1	Dnase2
Cpsf1			pdi-1	P4Hb
Cpsf2			hrg-7	Pga3
Cpsf3			oatr-1	Oat
Cpsf4			rpn-2	Psmd1
Cpsf6			nep-1	Mme
Cpsf7			lam-2	Lamc1
Crnkl1			gst-42	Gstz1
Crocc			dhc-1	Dync1H1
Csnk1a1			F09E5.3	Dera
Csnk1d			ifb-1	Synm
Csnk2a1			haao-1	Haao
Csnk2a2			vha-12	Atp6V1B1
Csnk2b			fars-3	Farsb
Cstf2			nars-1	Nars1
Cstf3			dlat-1	Dlat
Cttn			ppm-1.A	Ppm1A
Cwc22			tut-2	Ctu2
Cwf19l2			haly-1	Hal
Cyp21			rpl-25.2	Rpl23A
D10Wsu102e			isy-1	Rab43
Dars			F54D5.7	Gcdh
Dbn1			mars-1	Mars1
Dcaf13			rack-1	Rack1
Dcakd			gta-1	Abat
Ddb1			gsnl-1	Gsn
Ddost			dhp-1	Dpys
Ddx1			adsl-1	Adsl
Ddx10			dhs-21	Dcxr
Ddx17			hex-1	Hexb
Ddx18			hpd-1	Hpd
Ddx20			sbds-1	Sbds
Ddx21			cyc-2.2	Cycs
Ddx23			rps-7	Rps7
Ddx24			ZK1127.4	Bccip
Ddx27			aco-1	Aco1
Ddx31			rop-1	Ro60
Ddx39a			ctl-2	Cat
Ddx39b			sams-5	Mat2A
Ddx3x			enol-1	Eno1
Ddx42			pam-1	Npepps
Ddx46			ubc-25	Ube2Q1
Ddx47			tct-1	Tpt1
Ddx49			mfap-1	Mfap1
Ddx5			cif-1	Eif3M
Ddx50			brap-2	Brap
Ddx52			cgh-1	Ddx6
Ddx54			glh-2	Ddx4
Ddx56			cct-3	Cct3
Ddx6			gst-10	Gsta3
Dek			spt-16	Supt16H
Dhrs4			Y39B6A.33	Nop53
Dhrs7b			rsp-3	Srsf9
Dhx15			pfk-1.1	Pfkm
Dhx30			glp-4	Vars1
Dhx33			prmt-1	Prmt1
Dhx36			lin-41	Trim71
Dhx37			lit-1	Nlk
Dhx38			tni-3	Tnni1
Dhx8			rpl-2	Rpl8
Dhx9			dao-5	Nolc1
Dimt1			vha-13	Atp6V1A
Dkc1			eif-3.B	Eif3B
Dnaja1			ath-1	Lypla2
Dnaja3			lst-4	Snx33
Dnajb12			epi-1	Lama3
Dnajb6			memo-1	Memo1
Dnmt1			argn-1	Agmat
Dnttip2			C15F1.1	Thap4
Dppa4			dnpp-1	Dnpep
Dync2h1			mec-2	Stom
Ebna1bp2			cdh-12	Pcdh15
Edc4			lfi-1	Trip11
Eef1a1			ifc-2	Synm
Eef1d			rad-50	Rad50
Eef1g			rpom-1	Polrmt
Eftud2			T02H6.1	Rrp9
Eif1ax			hsp-43	Hspb3
Eif2b4			F41E6.5	Hao1
Eif2s1			mlt-11	Tfpi2
Eif2s3x			otub-3	Otud6B
Eif3a			iff-1	Eif5A2
Eif3b			T15B12.1	Smtnl1
Eif4a1			calu-1	Calu
Eif4a3			gdi-1	Gdi1
Eif5b			gna-2	Gnpnat1
Eif6			alh-6	Aldh4A1
Elavl1			F02D8.4	Cpa1
Elavl2			mpst-6	Mpst
Elavl3			srap-1	Muc16
Elavl4			rme-1	Ehd3
Emc1			alh-3	Aldh1L2
Emd			pdi-3	Pdia3
Emg1			ret-1	Rtn1
Enpp3			T04F3.1	Accs
Epb41			ivd-1	Ivd
Epb41l3			adah-1	Ada
Eprs			R07E4.1	Ankfn1
Erh			acdh-1	Acadsb
Erlin1			frm-2	Epb41L5
Erlin2			tag-153	Cnot2
Esf1			pod-2	Acacb
Exosc10			his-57	H2Ac11
Exosc2			lev-11	Tpm3
Exosc3			F09C8.1	Plb1
Exosc4			asp-5	Pga3
Exosc7			obr-4	Osbpl9
Exosc8			C53H9.2	Gnl1
Exosc9			F32B5.1	Ckm
FAM120A			msra-1	Msra
Fam98a			pck-2	Pck1
Fau			ftn-1	Fth1
Fbl			nasp-2	Nasp
Fbll1			E03H4.8	Copb2
Fip1l1			tkt-1	Tktl2
Flna			pes-9	Cndp2
Flot1			W09D10.1	Smap2
Flot2			acdh-3	Acadsb
Fmnl2			K04F10.7	Fam76A
Fmr1			pck-1	Pck1
Frg1			dlst-1	Dlst
Fth1			F17B5.1	Nxn
Ftsj3			fkb-6	Fkbp4
Fus			argk-1	Ckm
Fxr1			acaa-2	Acaa2
Fxr2			T06E6.1	Wdr74
G3bp1			pbs-2	Psmb7
G3bp2			F33H2.6	Rmdn1
Gatad2a			R11H6.5	Ilf2
Gatad2b			mms-19	Mms19
Gemin2			pbs-7	Psmb4
Gemin4			cey-2	Ybx1
Gemin5			cey-3	Ybx1
Gle1			T23H2.3	Ttf2
Gm10094			C50B6.7	Amy2B
Gm364			cid-1	Tut7
Gm8730			dhs-6	Hsdl2
Gnai2			F30H5.3	Spint2
Gnai3			M106.3	Ptgr2
Gnao1			clec-52	Mrc2
Gnb2			C01B10.3	Inpp5A
Gnl2			C10C5.3	Acy1
Gnl3			C14C10.5	Psme4
Gnl3l			swd-2.2	Wdr82
Grwd1			gipc-1	Gipc1
Gstp1			C44B7.7	Ggct
Gtpbp4			rfc-1	Rfc1
H1fx			eat-3	Opa1
H2afv			gfat-1	Gfpt2
H2afy			dhs-25	Hsd17B8
Hadha			hach-1	Hibch
Hdac1			tsn-1	Snd1
Hdgfrp3			F20D6.11	Aifm3
Heatr1			gfat-2	Gfpt2
Herc2			abt-2	Abca12
Hist1h1a			F37C12.3	Ndufab1
Hist1h1b			F58B3.4	Esf1
Hist1h1c			K04C2.2	Mybbp1A
Hist1h1e			nuo-4	Ndufa10
Hist1h2ab			gtbp-1	G3Bp2
Hist1h2bf			K10D3.4	Spint2
Hist1h3b			cah-4	Ca2
Hist1h4a			ubc-18	Ube2L3
Hist2h2ac			gldc-1	Gldc
Hist3h2ba			T01H3.2	Tecpr1
Hkdc1			T02G5.7	Acat1
Hnrnpa0			T04F3.4	Mcfd2
Hnrnpa1			ddx-19	Ddx19B
Hnrnpa2b1			rbm-22	Rbm22
Hnrnpa3			T24H7.2	Hyou1
Hnrnpab			T26A8.4	Zc3H4
Hnrnpc			asp-13	Pga3
Hnrnpd			ssq-2	Eln
Hnrnpdl			ssq-4	Eln
Hnrnpf			fubl-2	Khsrp
Hnrnph1			gdh-1	Glud1
Hnrnph2			uba-1	Uba1
Hnrnph3			C06A6.4	Acy1
Hnrnpk			asp-2	Pga3
Hnrnpl			pdha-1	Pdha1
Hnrnpm			puf-11	Pum1
Hnrnpr			ctl-3	Cat
Hnrnpu			comt-5	Comtd1
Hnrnpul2			ahsa-1	Ahsa1
Hsp90aa1			pabp-2	Pabpn1
Hsp90ab1			nid-1	Nid1
Hspa1a			adk-1	Adk
Hspa5			F57F4.1	Acot9
Hspa8			rab-3	Rab3A
Hspd1			tiar-1	Tia1
Hsph1			kars-1	Kars1
Htatsf1			taco-1	Taco1
Iap			xpo-2	Cse1L
Iars			comt-4	Comtd1
Ik			Y67D2.7	Sap30Bp
Ilf2			nsun-2	Nsun2
Ilf3			ntl-4	Cnot4
Immt			ech-1.2	Hadha
Imp3			rpn-1	Psmd2
Imp4			Y54H5A.1	Grwd1
Impdh2			Y52E8A.3	Nxnl2
Ina			Y71H2B.2	Phax
Incenp			nuo-5	Ndufs1
Isy1			mvk-1	Mvk
Kars			tyms-1	Tyms
Kat7			spe-5	Atp6V1B1
Kdelr1			imb-3	Ipo5
Khdrbs1			hprt-1	Hprt1
Kiaa0020			F23C8.5	Etfb
Kiaa1429			Y52B11A.10	Nom1
Kif23			men-1	Me3
Klhdc4			abce-1	Abce1
Kpna2			ddx-17	Ddx17
Kpna3			R03G8.6	Anpep
Kpna4			Y54G11A.3	Ddx43
Kpnb1			car-1	Lsm14B
Krr1			Y75B8A.14	Gpn3
Ktn1			ngp-1	Gnl2
Larp1			denn-4	Dennd4C
Larp4			tftc-1	Gtf3C1
Larp7			plst-1	Lcp1
Lbr			eel-1	Huwe1
Lemd2			pnp-1	Pnp
Letmd1
Lgals9
Lig3
Lima1
Llph
Lmna
Lmnb1
Lmnb2
Lrrc59
LRWD1
Lsm14b
Lsm3
Lsm4
Lsm8
Ltv1
Luc7l
Luc7l3
Lyar
Mafg
Mageb4
Maged1
Magoh
Mak16
Map1b
Mars
Matr3
Mbd3
Mecp2
Med14
Med19
Med23
Med24
Med31
Mest
Mfap1
Mki67
Mlec
Mlf2
Mmtag2
Mov10
Mphosph10
Mrto4
Mta1
Mta2
Mtdh
Mtx2
Myadm
Mybbp1a
Myef2
Myh10
Myh9
Myo1b
Myo1c
Myo1e
Myo5a
Myo6
Naca
Nap1l1
Nat10
Ncbp1
Ncl
Ncoa5
Nes
Ngdn
Nhp2
Nhp2l1
Nifk
Nip7
Nle1
Nlrp4c
Nmt1
Noc2l
Noc3l
Noc4l
Nol10
Nol11
Nol6
Nol7
Nolc1
Nono
Nop14
Nop16
Nop2
Nop56
Nop58
Nop9
Nploc4
Npm1
Npm3
Nsa2
Nsrp1
Nsun2
Nudt21
Numa1
Nup107
Nup133
Nup153
Nup155
Nup160
Nup205
Nup214
Nup37
Nup43
Nup85
Nup93
Nup98
Nvl
Nxf1
Nxf7
Ogfod3
Orc3
Orc5
Ott
P4hb
Pabpc1
Pabpc4
Pabpn1
Pak1ip1
Parp1
Paxbp1
Pcbp2
Pcid2
Pcm1
Pcnt
Pdcd11
Pds5b
Pes1
Pgam5
Phf5a
Plcd3
Plec
Plrg1
Pnn
Pno1
Pogz
Polb
Poldip3
Polr1a
Polr1b
Polr2a
Polr2b
Polr2e
Polr2g
Polr2h
Pom121
Pop1
Pop4
Ppan
Ppia
Ppib
Ppie
Ppig
Ppih
Ppil1
Ppil3
Ppp1ca
Ppp1cb
Ppp1r12a
Prkar1a
Prkar2a
Prpf19
Prpf3
Prpf31
Prpf38a
Prpf4
Prpf6
Prpf8
Psip1
Psma1
Psma2
Psma3
Psma4
Psma5
Psma6
Psmb1
Psmb3
Psmb5
Psmb6
Psmc1
Psmc2
Psmc3
Psmc4
Psmc5
Psmc6
Psmd1
Psmd11
Psmd12
Psmd2
Psmd3
Psmd6
Psmd7
Psmd8
Pspc1
Ptbp1
Ptbp3
ptplad1
Ptpn13
Pura
Pwp1
Pwp2
Rabl6
Rac1
Rad21
Raly
Ran
Ranbp2
Rangap1
Rars
Rbbp4
Rbm10
Rbm14
Rbm15
Rbm17
Rbm19
Rbm22
Rbm27
Rbm28
Rbm34
Rbm5
Rbm8a
Rbmx2
Rbmxl1
Rcc1
Rcl1
Reps1
Rer1
Rexo4
Rfc3
Rfc5
Riok1
Rmdn3
Rnps1
rp9
Rpa1
Rpf1
Rpf2
Rpl10
Rpl10a
Rpl11
Rpl12
Rpl13
Rpl13a
Rpl14
Rpl15
Rpl17
Rpl18
Rpl18a
Rpl19
Rpl21
Rpl22
Rpl22l1
Rpl23
Rpl23a
Rpl24
Rpl26
Rpl27
Rpl27a
Rpl28
Rpl3
Rpl30
Rpl31
Rpl32
Rpl35
Rpl35a
Rpl36
Rpl36a
Rpl37a
Rpl38
Rpl4
Rpl5
Rpl6
Rpl7
Rpl7a
Rpl7l1
Rpl8
Rpl9
Rplp0
Rpn1
Rpn2
Rpp30
Rps10
Rps11
Rps12
Rps13
Rps14
Rps15
Rps15a
Rps16
Rps17
Rps18
Rps19
Rps2
Rps20
Rps23
Rps24
Rps25
Rps26
Rps27
Rps27l
Rps3
Rps3a
Rps4x
Rps5
Rps6
Rps7
Rps8
Rps9
Rrbp1
Rrp12
Rrp15
Rrp1b
Rrp7a
Rrp8
Rrp9
Rrs1
Rsl1d1
Rtcb
Ruvbl1
Ruvbl2
Safb
Safb2
Samm50
Sap30bp
Saraf
Sart1
Scaf8
Sec11a
Seh1l
Sf3a1
Sf3a2
Sf3a3
Sf3b1
Sf3b2
Sf3b3
Sf3b4
Sf3b5
Sf3b6
Sfpq
Sfswap
Sgpl1
Sipa1l1
Sipa1l2
Skiv2l2
Slc25a4
Slc39a7
Sltm
Smarca4
Smarca5
Smarcc2
Smarcd2
Smc1a
Smchd1
Smpd4
Smpdl3b
Smu1
Snip1
Snrnp200
Snrnp27
Snrnp40
Snrnp70
Snrpa
Snrpa1
Snrpb
Snrpb2
Snrpd1
Snrpd2
Snrpd3
Snrpe
Snrpf
Snrpg
Snw1
Son
Spata5
Spats2
Specc1l
Sptan1
Sptbn1
Sqstm1
Srfbp1
Srpk1
Srrm1
Srrt
Srsf1
Srsf10
Srsf11
Srsf2
Srsf3
Srsf5
Srsf6
Srsf7
Srsf9
Ssb
Ssbp1
Ssr1
Ssr4
Ssrp1
St13
Stt3a
Stt3b
Sub1
Sugp1
Sugp2
Sumo1
Sun1
Supt16
Supt5h
Supt6h
Surf6
Syncrip
Syne1
Syne2
Taf4a
Taf5
Taf6
Tardbp
Tbc1d31
Tbl2
Tbl3
Tceb2
Tceb3
Tcof1
Tctex1d2
Tecr
Tex10
Tfip11
Thoc1
Thoc2
Thoc3
Thoc5
Thoc6
Thoc7
Thrap3
Tjp1
Tmem201
Tmem43
Tmpo
Top1
Top2a
Top2b
Tp53bp1
Tpr
Tpx2
Tra2a
Tra2b
Tram1
Trim21
Trim27
Trim28
Trip12
Tssc4
Tuba1a
Tubb5
Twf1
Txnl4a
U2af1
U2af2
U2surp
Ubc
Ubtf
Uhrf1
Upf1
Urb1
Urb2
Usp36
Usp39
Usp7
Utp11l
Utp14a
Utp15
Utp18
Utp20
Utp23
Utp3
Utp6
Vapa
Vars
Vcp
Vdac1
Vdac3
Vgf
Vim
Vrk1
Wdr12
Wdr18
Wdr3
Wdr33
Wdr36
Wdr43
Wdr46
Wdr5
Wdr60
Wdr61
Wdr75
Wdr82
Wrnip1
Wtap
Xab2
Xrcc1
Xrcc5
Xrcc6
Xrn2
Ybx1
Ybx3
Ylpm1
Ythdc2
Ywhae
Ywhaz
Zc3h11a
Zc3h14
Zcchc17
Zdbf2
Zfr
Zmym4
Znf280c
Znf326
Znf593
Znf638
Znf687
Zscan29
CXorf23
C14orf166
